# PTEN Inhibition Ameliorates Muscle Degeneration and Improves Muscle Function in a Mouse Model of Duchenne Muscular Dystrophy

**DOI:** 10.1101/2020.08.13.249961

**Authors:** Feng Yue, Changyou Song, Di Huang, Naagarajan Narayanan, Jiamin Qiu, Zhihao Jia, Zhengrong Yuan, Stephanie N Oprescu, Bruno T Roseguini, Meng Deng, Shihuan Kuang

## Abstract

Duchenne Muscular Dystrophy (DMD) is caused by mutation of the muscle membrane protein dystrophin and characterized by severe degeneration of myofibers, progressive muscle wasting and loss of mobility, ultimately cardiorespiratory failure and premature death. Here we report that skeletal muscle-specific knockout (KO) of *Phosphatase and tensin homolog* (*Pten*) gene in an animal model of DMD (*mdx* mice) alleviates myofiber degeneration and restores muscle function without increasing tumor incidences. Specifically, *Pten* KO normalizes myofiber size and prevents muscular atrophy, and improves grip strength and exercise performance of *mdx* mice. *Pten* KO also reduces fibrosis and inflammation; and ameliorates muscle pathology in *mdx* mice. Moreover, we found that *Pten* KO upregulates extracellular matrix and basement membrane components positively correlated to wound healing, but suppresses negative regulators of wound healing and lipid biosynthesis; and restores the integrity of muscle basement membrane in *mdx* mice. Importantly, pharmacological inhibition of PTEN similarly ameliorates muscle pathology and improves muscle integrity and function in *mdx* mice. Our finding provides evidence that PTEN inhibition may represent a potential therapeutic strategy to restore muscle function in DMD.
