## Supplemental Data 2 for "PTEN Inhibition Ameliorates Muscle Degeneration and Improves Muscle Function in a Mouse Model of Duchenne Muscular Dystrophy"

### Sheet: Table S2-mdx_PKOvsmdx_DEG_up
Gene_ID	mdx/PtencKO1	mdx/PtencKO2	mdx/PtencKO3	mdx1	mdx2	mdx3	log2FoldChange	pvalue	padj	GeneName	Chrom	Strand	Start	End	GeneLength	GeneType	GeneDescription	mdx/PtencKO1_readcount	mdx/PtencKO2_readcount	mdx/PtencKO3_readcount	mdx1_readcount	mdx2_readcount	mdx3_readcount	mdx/PtencKO1_fpkm	mdx/PtencKO2_fpkm	mdx/PtencKO3_fpkm	mdx1_fpkm	mdx2_fpkm	mdx3_fpkm
ENSMUSG00000000489	1372.25	908.462	925.776	623.329	519.125	716.729	0.75223	0.00089553	0.014537	Pdgfb	chr15	-	79995900	80014808	2918	protein_coding	platelet_derived_growth_factor_B_polypeptide	1307	1037	957	565	444	842	23.4513	17.7916	17.2759	10.3407	8.97143	12.4767
ENSMUSG00000000948	813.69	937.372	1057.34	590.232	530.817	734.605	0.57835	0.0029865	0.041612	Snrpn	chr7	-	59974149	60140219	3937	protein_coding	small_nuclear_ribonucleoprotein_N	775	1070	1093	535	454	863	10.3065	13.6063	14.6241	7.25729	6.79915	9.47806
ENSMUSG00000002900	3839.57	3583.04	3810.48	2637.84	2109.24	3007.37	0.52134	0.0026773	0.038092	Lamb1	chr12	+	31265234	31329644	5784	protein_coding	laminin_B1	3657	4090	3939	2391	1804	3533	33.1035	35.4012	35.8733	22.0769	18.3896	26.4113
ENSMUSG00000004098	2719.3	3409.58	3287.14	2508.76	1970.1	2118.69	0.50146	0.0032512	0.04465	Col5a3	chr9	-	20770050	20815067	6119	protein_coding	collagen_type_V_alpha_3	2590	3892	3398	2274	1685	2489	22.1614	31.8431	29.2521	19.8471	16.2362	17.5881
ENSMUSG00000004105	4862.19	4457.34	4562.13	2978.74	3038.75	3605.78	0.51965	0.00027638	0.0051268	Angptl2	chr2	+	33216069	33247717	3559	protein_coding	angiopoietin-like_2	4631	5088	4716	2700	2599	4236	68.1277	71.5718	69.8007	40.5156	43.0568	51.4638
ENSMUSG00000004698	577.458	272.451	152.845	127.976	108.736	109.808	1.3333	0.00045962	0.0080593	Hdac9	chr12	-	34371503	34528889	4422	protein_coding	histone_deacetylase_9	550	311	158	116	93	129	6.5121	3.52099	1.88214	1.40096	1.24002	1.26138
ENSMUSG00000004902	25.1982	16.6449	18.3801	4.41295	4.6768	1.70244	1.784	0.00042387	0.007525	Slc25a18	chr6	+	120773768	120793982	1367	protein_coding	solute_carrier_family_25_(mitochondrial_carrier)_member_18	24	19	19	4	4	2	0.919221	0.695837	0.732149	0.156271	0.172526	0.0632609
ENSMUSG00000005124	607.905	588.705	651.042	388.34	355.437	496.262	0.55666	0.0028616	0.040273	Wisp1	chr15	+	66891320	66923201	5097	protein_coding	WNT1_inducible_signaling_pathway_protein_1	579	672	673	352	304	583	5.94759	6.60051	6.95528	3.6882	3.5166	4.9457
ENSMUSG00000008658	2069.4	971.538	1061.21	671.872	675.798	789.934	0.87614	0.0020776	0.030563	Rbfox1	chr16	+	6809222	7412479	4084	protein_coding	RNA_binding_protein_fox-1_homolog_(C._elegans)_1	1971	1109	1097	609	578	928	25.2684	13.5947	14.1493	7.96376	8.34461	9.82509
ENSMUSG00000009418	1454.14	1724.94	1338.84	1069.04	1096.71	1012.1	0.4981	0.0016458	0.025209	Nav1	chr1	-	135434580	135607295	13117	protein_coding	neuron_navigator_1	1385	1969	1384	969	938	1189	5.52831	7.51508	5.55796	3.94526	4.21631	3.91942
ENSMUSG00000019088	1241.01	1323.71	1320.46	976.366	994.989	940.6	0.41137	0.0010783	0.017228	Dnase1l1	chrX	-	74273217	74282337	1625	protein_coding	deoxyribonuclease_1-like_1	1182	1511	1365	885	851	1105	38.0839	46.5515	44.248	29.0855	30.8774	29.4024
ENSMUSG00000019846	3026.93	3187.94	2564.51	2069.67	1820.44	1960.36	0.57491	0.00014401	0.002824	Lama4	chr10	+	38965515	39110188	6046	protein_coding	laminin_alpha_4	2883	3639	2651	1876	1557	2303	24.9663	30.1326	23.097	16.5711	15.1839	16.4702
ENSMUSG00000020486	523.912	438.024	340.515	283.532	279.439	272.391	0.61794	0.0030941	0.042914	2019-09-04	chr11	+	87568903	87590539	2136	protein_coding	septin_4	499	500	352	257	239	320	12.2314	11.719	8.68072	6.42567	6.59721	6.47773
ENSMUSG00000021062	515.512	367.064	366.635	270.293	218.64	226.425	0.77325	0.0003497	0.0063319	Rab15	chr12	-	76797960	76822908	3158	protein_coding	RAB15_member_RAS_oncogene_family	491	419	379	245	187	266	8.14041	6.64239	6.32181	4.14324	3.49135	3.64203
ENSMUSG00000021268	2242.64	3824.83	801.953	925.617	740.104	498.816	1.4233	0.00036983	0.0066566	Meg3	chr12	+	109541001	109571726	14548	lincRNA	maternally_expressed_3	2136	4366	829	839	633	586	7.68732	15.0246	3.00169	3.07996	2.56545	1.74168
ENSMUSG00000021456	490.314	268.947	254.419	159.97	136.796	144.708	1.117	8.5181e-05	0.001728	Fbp2	chr13	-	62836884	62858400	1325	protein_coding	fructose_bisphosphatase_2	467	307	263	145	117	170	18.4535	11.5997	10.4557	5.84438	5.20636	5.54763
ENSMUSG00000021765	708.698	628.127	513.675	393.856	403.374	436.677	0.5679	0.0019477	0.028955	Fst	chr13	-	114452262	114458730	2337	protein_coding	follistatin	675	717	531	357	345	513	15.1224	15.3597	11.9688	8.15823	8.70411	9.49146
ENSMUSG00000022528	786.392	530.009	651.042	389.443	296.977	483.494	0.71201	0.0030798	0.042814	Hes1	chr16	+	30064384	30067796	1468	protein_coding	hairy_and_enhancer_of_split_1_(Drosophila)	749	605	673	353	254	568	26.7136	20.6325	24.1492	12.8421	10.2017	16.73
ENSMUSG00000023088	1322.9	1166.02	935.45	700.556	791.549	798.446	0.56416	0.0020749	0.030548	Abcc1	chr16	+	14361558	14475737	6792	protein_coding	ATP-binding_cassette_sub-family_C_(CFTR/MRP)_member_1	1260	1331	967	635	677	938	9.71292	9.81077	7.49968	4.99301	5.87699	5.97144
ENSMUSG00000023809	1445.74	856.776	1165.69	708.279	655.921	703.961	0.71688	0.00093223	0.015066	Rps6ka2	chr17	+	7170115	7303313	5404	protein_coding	ribosomal_protein_S6_kinase_polypeptide_2	1377	978	1205	642	561	827	13.3412	9.06037	11.7459	6.34463	6.12085	6.61705
ENSMUSG00000024793	90.2934	73.5881	59.0098	22.0648	33.9068	35.7513	1.1546	0.00046635	0.0081597	Tnfrsf25	chr4	+	152115934	152120119	1661	protein_coding	tumor_necrosis_factor_receptor_superfamily_member_25	86	84	61	20	29	42	2.71085	2.53182	1.93452	0.643053	1.02942	1.09334
ENSMUSG00000025432	115.492	66.5797	52.2382	26.4777	30.3992	23.8342	1.3536	0.00023481	0.0044232	Avil	chr10	+	127000709	127020994	3033	protein_coding	advillin	110	76	54	24	26	28	1.89888	1.25448	0.937854	0.422596	0.505434	0.399172
ENSMUSG00000025650	145.939	144.548	118.987	81.6396	80.6748	88.5271	0.67506	0.0029829	0.041612	Col7a1	chr9	+	108953586	108984875	9250	protein_coding	collagen_type_VII_alpha_1	139	165	123	74	69	104	0.786774	0.893028	0.700451	0.427244	0.439816	0.486145
ENSMUSG00000025780	3264.21	4027.2	2546.13	2205.37	1654.42	1973.13	0.72621	0.00068108	0.011433	Itih5	chr2	+	10153571	10256529	7900	protein_coding	inter-alpha_(globulin)_inhibitor_H5	3109	4597	2632	1999	1415	2318	20.6049	29.132	17.5498	13.5136	10.5607	12.687
ENSMUSG00000025880	658.302	662.293	563.011	373.998	406.882	498.816	0.54073	0.0032601	0.044739	Smad7	chr18	+	75367529	75395935	4278	protein_coding	SMAD_family_member_7	627	756	582	339	348	586	7.67368	8.84716	7.16632	4.232	4.79626	5.92285
ENSMUSG00000026821	662.501	910.214	757.453	513.006	510.94	534.567	0.56621	0.00135	0.021104	Ralgds	chr2	+	28513125	28553081	4409	protein_coding	ral_guanine_nucleotide_dissociation_stimulator	631	1039	783	465	437	628	7.49318	11.7977	9.35483	5.63247	5.84393	6.15877
ENSMUSG00000027111	2454.72	1780.13	1722.89	1253.28	1176.22	1390.05	0.62178	0.0012049	0.019098	Itga6	chr2	+	71745616	71858416	4310	protein_coding	integrin_alpha_6	2338	2032	1781	1136	1006	1633	28.4017	23.6031	21.7671	14.0763	13.7621	16.3826
ENSMUSG00000027676	81.894	63.0755	47.4013	27.5809	33.9068	14.4708	1.1764	0.0020993	0.030807	Ccdc39	chr3	-	33812362	33844310	3606	protein_coding	coiled-coil_domain_containing_39	78	72	49	25	29	17	1.13252	0.999607	0.715788	0.370255	0.474172	0.203844
ENSMUSG00000028339	7993.06	7618.12	7110.2	4834.39	3815.1	4674.91	0.75554	7.839e-07	2.1102e-05	Col15a1	chr4	+	47208161	47313167	5172	protein_coding	collagen_type_XV_alpha_1	7613	8696	7350	4382	3263	5492	77.068	84.1751	74.8588	45.2481	37.1982	45.9141
ENSMUSG00000029096	4431.73	5017.13	4159.71	3116.65	3013.03	3253.37	0.52828	0.000127	0.0025203	Htra3	chr5	-	35652041	35679782	2732	protein_coding	HtrA_serine_peptidase_3	4221	5727	4300	2825	2577	3822	80.8931	104.947	82.909	55.2235	55.6157	60.4901
ENSMUSG00000030089	408.42	332.022	301.821	241.609	223.317	216.21	0.59489	0.0022529	0.032666	Slc41a3	chr6	+	90604725	90646412	2412	protein_coding	solute_carrier_family_41_member_3	389	379	312	219	191	254	8.44402	7.86655	6.81383	4.84901	4.66896	4.55335
ENSMUSG00000030123	2438.97	3710.94	2559.67	1494.89	1711.71	2032.72	0.70471	0.0012664	0.019986	Plxnd1	chr6	-	115954811	115995005	6907	protein_coding	plexin_D1	2323	4236	2646	1355	1464	2388	17.6091	30.7036	20.1797	10.477	12.4973	14.9492
ENSMUSG00000031214	295.028	366.188	329.874	229.473	240.855	210.252	0.53076	0.0035597	0.048053	Ophn1	chrX	-	98554277	98891025	7170	protein_coding	oligophrenin_1	281	418	341	208	206	247	2.05194	2.91863	2.50524	1.54928	1.69399	1.48954
ENSMUSG00000031778	691.899	531.761	496.263	283.532	192.918	314.101	1.0656	9.3642e-06	0.00021987	Cx3cl1	chr8	+	94772009	94782423	3311	protein_coding	chemokine_(C-X3-C_motif)_ligand_1	659	607	513	257	165	369	10.4209	9.17809	8.16154	4.14534	2.93825	4.81883
ENSMUSG00000031808	2651.06	2085.87	1851.55	1435.31	1490.73	1510.07	0.55592	0.0018047	0.027124	Slc27a1	chr8	+	71568927	71586708	2795	protein_coding	solute_carrier_family_27_(fatty_acid_transporter)_member_1	2525	2381	1914	1301	1275	1774	47.2995	42.6482	36.0723	24.8589	26.8963	27.4439
ENSMUSG00000032827	368.523	340.783	225.398	201.893	161.35	173.649	0.76101	0.0017532	0.026557	Ppp1r9a	chr6	+	4902917	5165661	9547	protein_coding	protein_phosphatase_1_regulatory_(inhibitor)_subunit_9A	351	389	233	183	138	204	1.92494	2.03988	1.28559	1.02369	0.852268	0.923927
ENSMUSG00000032911	865.137	819.105	918.037	537.277	551.862	597.558	0.61432	1.7723e-05	0.00039964	Cspg4	chr9	+	56865104	56899870	8050	protein_coding	chondroitin_sulfate_proteoglycan_4	824	935	949	487	472	702	5.3593	5.81485	6.2099	3.23087	3.45708	3.77064
ENSMUSG00000032968	90.2934	67.4557	73.5204	35.3036	17.538	45.966	1.0726	0.002908	0.040768	Inha	chr1	+	75507077	75510366	1475	protein_coding	inhibin_alpha	86	77	76	32	15	54	3.0527	2.61349	2.71416	1.15863	0.599602	1.58298
ENSMUSG00000033083	2419.02	1307.94	1121.19	860.526	776.349	865.693	0.8921	0.001352	0.021118	Tbc1d4	chr14	-	101442360	101609191	6483	protein_coding	TBC1_domain_family_member_4	2304	1493	1159	780	664	1017	18.6073	11.5294	9.41719	6.42547	6.03887	6.78296
ENSMUSG00000033196	89782.1	39620.2	29955.7	24945.3	23476.4	23706.5	1.0357	0.0017672	0.026709	Myh2	chr11	+	67171027	67197517	6083	protein_coding	myosin_heavy_polypeptide_2_skeletal_muscle_adult	85513	45226	30966	22611	20079	27850	736.023	372.214	268.152	198.513	194.62	197.962
ENSMUSG00000033849	972.229	460.802	424.677	389.443	240.855	246.003	0.98234	0.0029237	0.040926	B3galt2	chr1	+	143640664	143654614	9288	protein_coding	UDP-Gal:betaGlcNAc_beta_13-galactosyltransferase_polypeptide_2	926	526	439	353	206	289	5.21994	2.83522	2.48975	2.02973	1.3077	1.3454
ENSMUSG00000034205	1625.28	1672.38	1375.61	1056.9	892.1	913.361	0.69316	1.3689e-05	0.00031254	Loxl2	chr14	+	69609068	69695834	5316	protein_coding	lysyl_oxidase-like_2	1548	1909	1422	958	763	1073	15.2462	17.9781	14.0906	9.62425	8.46259	8.72748
ENSMUSG00000034457	1713.47	916.347	1024.45	661.943	517.956	776.314	0.84593	0.0017389	0.026412	Eda2r	chrX	-	97333840	97377216	4752	protein_coding	ectodysplasin_A2_receptor	1632	1046	1059	600	443	912	17.9813	11.0199	11.7391	6.74312	5.49656	8.29837
ENSMUSG00000034653	290.829	202.367	218.626	145.627	147.319	155.774	0.63702	0.0037282	0.049811	Ythdc2	chr18	+	44828665	44889720	6299	protein_coding	YTH_domain_containing_2	277	231	226	132	126	183	2.30242	1.83596	1.88995	1.11915	1.1794	1.25619
ENSMUSG00000034981	201.585	240.037	175.095	121.356	109.905	146.41	0.67367	0.0034809	0.047271	Parm1	chr5	+	91517615	91626894	5068	protein_coding	prostate_androgen-regulated_mucin-like_protein_1	192	274	181	110	94	172	1.98354	2.70668	1.88129	1.15916	1.09359	1.46746
ENSMUSG00000035606	3053.18	1074.04	1393.99	792.125	783.364	922.725	1.0375	0.0016034	0.024601	Ky	chr9	+	102505750	102546239	5837	protein_coding	kyphoscoliosis_peptidase	2908	1226	1441	718	670	1084	26.0845	10.5153	13.0043	6.56933	6.76782	8.02997
ENSMUSG00000035798	744.395	634.259	603.641	510.799	436.112	452.85	0.49036	0.0035312	0.047739	Zdhhc17	chr10	-	110941782	111010066	4546	protein_coding	zinc_finger_DHHC_domain_containing_17	709	724	624	463	373	532	8.16571	7.97318	7.23052	5.43924	4.83775	5.06007
ENSMUSG00000037016	384.272	231.277	192.507	87.1558	102.89	75.7588	1.4854	6.3749e-07	1.7288e-05	Frem2	chr3	-	53513939	53657355	12347	protein_coding	Fras1_related_extracellular_matrix_protein_2	366	264	199	79	88	89	1.55202	1.07045	0.848996	0.341706	0.420228	0.311676
ENSMUSG00000037034	307.627	770.047	77.3899	71.7105	35.076	46.8172	1.7682	0.0013053	0.020476	Pax1	chr2	+	147361925	147393295	2643	protein_coding	paired_box_1	293	879	80	65	30	55	5.80427	16.65	1.59444	1.31342	0.669249	0.899787
ENSMUSG00000037086	64.0453	75.3402	40.6297	19.8583	10.5228	27.2391	1.3848	0.00057048	0.0097935	Prr32	chrX	+	45090904	45092791	1110	protein_coding	proline_rich_32	61	86	42	18	9	32	2.87729	3.87881	1.99315	0.866036	0.478061	1.24653
ENSMUSG00000037206	2614.31	2888.33	2340.08	1965.97	1519.96	1953.55	0.51495	0.0029863	0.041612	Islr	chr9	-	58156265	58159221	2226	protein_coding	immunoglobulin_superfamily_containing_leucine-rich_repeat	2490	3297	2419	1782	1300	2295	58.5668	74.1509	57.2433	42.7532	34.4336	44.5791
ENSMUSG00000037411	3477.35	2618.51	3455.46	1127.51	1691.83	2420.88	0.81284	0.0027065	0.038417	Serpine1	chr5	-	137061504	137072272	3024	protein_coding	serine_(or_cysteine)_peptidase_inhibitor_clade_E_member_1	3312	2989	3572	1022	1447	2844	57.3437	49.4842	62.222	18.0491	28.2131	40.6651
ENSMUSG00000037552	634.153	636.887	516.577	326.558	362.452	450.296	0.62768	0.0014158	0.022076	Plekhg2	chr7	-	28359604	28372599	5511	protein_coding	pleckstrin_homology_domain_containing_family_G_(with_RhoGef_domain)_member_2	604	727	534	296	310	529	5.7383	6.6043	5.10417	2.86845	3.31662	4.15049
ENSMUSG00000037852	4101	3542.74	3834.67	2445.88	2158.34	3110.37	0.55748	0.0022471	0.032634	Cpe	chr8	-	64592558	64693040	2087	protein_coding	carboxypeptidase_E	3906	4044	3964	2217	1846	3654	97.9911	97.0088	100.052	56.7322	52.1523	75.7043
ENSMUSG00000038168	182.687	172.582	180.899	108.117	109.905	107.254	0.69867	0.00037524	0.0067273	Leprel1	chr16	-	25959288	26105784	3283	protein_coding	leprecan-like_1	174	197	187	98	94	126	2.77495	3.00412	3.00044	1.5942	1.68819	1.65949
ENSMUSG00000038418	770.643	890.065	534.958	460.05	411.558	497.965	0.65247	0.0037235	0.049811	Egr1	chr18	+	34859823	34864984	4484	protein_coding	early_growth_response_1	734	1016	553	417	352	585	8.57053	11.3436	6.49641	4.96657	4.62851	5.64111
ENSMUSG00000039239	660.402	506.356	502.067	310.01	319.192	387.306	0.69029	0.00047644	0.0083044	Tgfb2	chr1	-	186623186	186705992	4725	protein_coding	transforming_growth_factor_beta_2	629	578	519	281	273	455	6.96989	6.12419	5.78602	3.17608	3.40663	4.16374
ENSMUSG00000040441	416.819	395.974	179.931	202.996	125.104	149.815	0.95836	0.0033089	0.045279	Slc26a10	chr10	-	127172426	127180645	2215	protein_coding	solute_carrier_family_26_member_10	397	452	186	184	107	176	9.38412	10.2162	4.42337	4.4364	2.84822	3.43568
ENSMUSG00000040624	283.479	309.245	219.594	173.208	178.888	169.393	0.61831	0.002903	0.040751	Plekhg1	chr10	+	3740364	3967303	7369	protein_coding	pleckstrin_homology_domain_containing_family_G_(with_RhoGef_domain)_member_1	270	353	227	157	153	199	1.91837	2.39822	1.62267	1.13783	1.22418	1.16767
ENSMUSG00000040840	59.8456	52.5629	35.7928	18.755	15.1996	24.6854	1.1581	0.0019509	0.028957	4930579G18Rik	chr14	+	54650511	54654607	968	antisense	RIKEN_cDNA_4930579G18_gene	57	60	37	17	13	29	3.08302	3.10312	2.01345	0.937907	0.79183	1.29538
ENSMUSG00000040856	185.836	275.955	165.421	81.6396	45.5988	139.6	1.0822	0.0030294	0.042146	Dlk1	chr12	+	109452823	109463336	4653	protein_coding	delta-like_1_homolog_(Drosophila)	177	315	171	74	39	164	1.99167	3.38922	1.93587	0.849347	0.494192	1.524
ENSMUSG00000041479	68.245	65.7036	57.075	20.9615	36.2452	28.0903	1.0605	0.0010902	0.017403	Syt15	chr14	+	34219595	34230421	3624	protein_coding	synaptotagmin_XV	65	75	59	19	31	33	0.939079	1.03609	0.857586	0.279996	0.504356	0.393731
ENSMUSG00000041695	1346	743.765	691.672	545	503.925	529.46	0.76943	0.0036701	0.049288	Kcnj2	chr11	+	111066164	111076821	5444	protein_coding	potassium_inwardly-rectifying_channel_subfamily_J_member_2	1282	849	715	494	431	622	12.3295	7.8075	6.91834	4.84613	4.66792	4.94022
ENSMUSG00000042821	172.187	207.624	190.573	112.53	120.428	122.576	0.6599	0.0010997	0.017523	Snai1	chr2	+	167538195	167542814	1621	protein_coding	snail_family_zinc_finger_1	164	237	197	102	103	144	5.2971	7.31961	6.40173	3.3605	3.74643	3.84108
ENSMUSG00000043099	854.637	1067.03	925.776	621.123	508.602	663.102	0.64943	0.00030176	0.0055469	Hic1	chr11	-	75164565	75169519	3497	protein_coding	hypermethylated_in_cancer_1	814	1218	957	563	435	779	12.1873	17.4371	14.4155	8.59803	7.33428	9.63199
ENSMUSG00000043999	89.2435	22.7773	33.8581	6.61943	4.6768	13.6196	1.8333	0.00024642	0.0046323	Gpr75	chr11	+	30885358	30893729	2926	protein_coding	G_protein-coupled_receptor_75	85	26	35	6	4	16	1.52097	0.444858	0.630098	0.109512	0.0806027	0.236439
ENSMUSG00000044006	170.088	330.27	145.106	104.808	102.89	100.444	0.97587	0.0022302	0.03244	Cilp2	chr8	-	69880369	69887687	4314	protein_coding	cartilage_intermediate_layer_protein_2	162	377	150	95	88	118	1.96613	4.37506	1.83158	1.17606	1.20273	1.1827
ENSMUSG00000044086	4080	2395.12	1938.62	1612.93	1227.66	1761.18	0.81336	0.003666	0.049288	Lmod3	chr6	-	97238528	97252780	2242	protein_coding	leiomodin_3_(fetal)	3886	2734	2004	1462	1050	2069	90.7495	61.05	47.0843	34.8256	27.6133	39.9024
ENSMUSG00000044244	286.629	207.624	162.519	83.8461	112.243	131.088	0.93372	0.0010082	0.016221	Il20rb	chr9	-	100457719	100486788	2793	protein_coding	interleukin_20_receptor_beta	273	237	168	76	96	154	5.11763	4.24815	3.16849	1.45321	2.02658	2.3841
ENSMUSG00000044338	774.843	678.062	499.165	361.862	321.53	301.333	0.95114	8.8102e-06	0.00020811	Aplnr	chr2	+	85136225	85139923	3699	protein_coding	apelin_receptor	738	774	516	328	275	354	10.446	10.4756	7.34817	4.73561	4.38341	4.13803
ENSMUSG00000046470	1454.14	1268.52	1330.14	760.131	865.208	963.583	0.6325	7.0869e-05	0.0014474	Sox18	chr2	-	181669836	181671640	1620	protein_coding	SRY_(sex_determining_region_Y)-box_18	1385	1448	1375	689	740	1132	44.7622	44.7483	44.7097	22.7138	26.9327	30.2138
ENSMUSG00000046618	518.662	371.445	417.905	215.131	149.658	311.547	0.88522	0.0015921	0.02449	Olfml2a	chr2	+	38931978	38963753	5579	protein_coding	olfactomedin-like_2A	494	424	432	195	128	366	4.63604	3.8048	4.07889	1.86666	1.35275	2.83661
ENSMUSG00000046731	406.32	523.001	430.481	254.848	260.732	311.547	0.69485	0.00028326	0.0052383	Kctd11	chr11	-	69878261	69881406	3146	protein_coding	potassium_channel_tetramerisation_domain_containing_11	387	597	445	231	223	366	6.44064	9.50032	7.45101	3.92139	4.17936	5.03033
ENSMUSG00000047910	122.841	138.416	112.215	82.7428	58.46	73.2051	0.75826	0.0024471	0.035147	Pcdhb16	chr18	+	37477768	37483035	5268	protein_coding	protocadherin_beta_16	117	158	116	75	50	86	1.16283	1.50153	1.15992	0.760329	0.559613	0.705874
ENSMUSG00000048126	13265.8	13017.2	11945.1	9348.84	6324.2	9520.92	0.58309	0.0027822	0.039338	Col6a3	chr1	-	90765923	90843971	10106	protein_coding	collagen_type_VI_alpha_3	12635	14859	12348	8474	5409	11185	65.4595	73.6093	64.3623	44.7812	31.5574	47.8554
ENSMUSG00000048616	256.181	240.913	200.246	131.285	134.458	152.369	0.71005	0.00053879	0.0092933	Nog	chr11	-	89300638	89302332	1695	protein_coding	noggin	244	275	207	119	115	179	7.53698	8.12242	6.43302	3.74942	4.0003	4.56623
ENSMUSG00000049313	1005.83	914.595	869.669	649.807	650.075	658.846	0.50209	0.0003279	0.0059787	Sorl1	chr9	-	41964720	42124297	10715	protein_coding	sortilin-related_receptor_LDLR_class_A_repeats-containing	958	1044	899	589	556	774	4.68113	4.87788	4.41959	2.93569	3.05947	3.12337
ENSMUSG00000050141	7.34946	13.1407	4.83687	1.10324	0	0	1.6725	0.0030916	0.042912	BC049635	chr4	-	42868004	42874234	1655	protein_coding	cDNA_sequence_BC049635	7	15	5	1	0	0	0.221451	0.453749	0.159142	0.0322692	0	0
ENSMUSG00000050321	75.5945	176.962	29.0212	16.5486	7.0152	20.4293	1.9749	6.2359e-05	0.0012807	Neto1	chr18	+	86394952	86501897	3531	protein_coding	neuropilin_(NRP)_and_tolloid_(TLL)-like_1	72	202	30	15	6	24	1.06761	2.86402	0.447546	0.226871	0.100188	0.293892
ENSMUSG00000051747	57263.9	22808.8	17277.3	16169.1	11209.1	15512.7	1.0485	0.0034968	0.047415	Ttn	chr2	-	76703980	76982547	106824	protein_coding	titin	54541	26036	17860	14656	9587	18224	26.732	12.2019	8.80697	7.32711	5.29149	7.37648
ENSMUSG00000052920	665.651	419.627	353.091	238.299	219.81	212.806	1.0386	6.3545e-05	0.0013036	Prkg1	chr19	-	30567551	31765033	3914	protein_coding	protein_kinase_cGMP-dependent_type_I	634	479	365	216	188	250	8.48097	6.12685	4.91231	2.94727	2.83205	2.76181
ENSMUSG00000053477	4730.95	4556.33	3474.81	3165.19	2638.88	2946.93	0.53065	0.0027181	0.038528	Tcf4	chr18	+	69344146	69687967	7402	protein_coding	transcription_factor_4	4506	5201	3592	2869	2257	3462	31.8727	35.1771	25.5624	20.6999	17.9782	20.2233
ENSMUSG00000054871	538.611	350.419	337.613	154.453	187.072	240.045	1.0117	0.00012111	0.0024139	Tmem158	chr9	-	123259058	123260789	1732	protein_coding	transmembrane_protein_158	513	400	349	140	160	282	15.5077	11.562	10.6143	4.31685	5.44673	7.04004
ENSMUSG00000055632	9417.81	9379.85	7394.6	5275.68	5416.9	5944.93	0.64163	4.895e-05	0.001025	Hmcn2	chr2	+	31314415	31460738	15646	protein_coding	hemicentin_2	8970	10707	7644	4782	4633	6984	30.0169	34.26	25.7354	16.3227	17.4591	19.3008
ENSMUSG00000055639	372.723	226.897	236.039	158.866	139.135	148.964	0.85401	0.00068973	0.011546	Dach1	chr14	-	97786853	98169765	5219	protein_coding	dachshund_1_(Drosophila)	355	259	244	144	119	175	3.56138	2.48448	2.46273	1.47354	1.34438	1.44986
ENSMUSG00000057719	646.753	402.982	379.21	254.848	215.133	285.159	0.86873	0.00064913	0.010988	Sh3rf2	chr18	+	42053667	42158960	5092	protein_coding	SH3_domain_containing_ring_finger_2	616	460	392	231	184	335	6.33387	4.52264	4.0552	2.42276	2.13056	2.84466
ENSMUSG00000058145	96.5929	91.9851	80.292	26.4777	25.7224	37.4538	1.4518	1.2175e-06	3.1969e-05	Adamts17	chr7	+	66839735	67152625	6025	protein_coding	a_disintegrin-like_and_metallopeptidase_(reprolysin_type)_with_thrombospondin_type_1_motif_17	92	105	83	24	22	44	0.79948	0.872479	0.725663	0.212736	0.215293	0.315769
ENSMUSG00000059049	196.336	172.582	109.313	51.8522	77.1672	80.0149	1.0988	0.00028057	0.0051939	Frem1	chr4	-	82897920	83052339	9690	protein_coding	Fras1_related_extracellular_matrix_protein_1	187	197	113	47	66	94	1.0104	1.01781	0.614283	0.259036	0.401591	0.419448
ENSMUSG00000060548	752.795	449.413	355.993	330.971	212.794	263.879	0.87687	0.0031656	0.043706	Tnfrsf19	chr14	-	60963834	61046855	4639	protein_coding	tumor_necrosis_factor_receptor_superfamily_member_19	717	513	368	300	182	310	8.0923	5.53625	4.17866	3.45369	2.31319	2.88943
ENSMUSG00000061577	46.1966	59.5713	29.9886	20.9615	7.0152	8.51222	1.5277	0.00066077	0.011139	Gpr114	chr8	+	94923694	94943290	2909	protein_coding	G_protein-coupled_receptor_114	44	68	31	19	6	10	0.791928	1.17027	0.561348	0.348816	0.121611	0.148638
ENSMUSG00000063060	507.113	311.873	367.602	215.131	251.378	241.747	0.71099	0.0020294	0.029999	Sox7	chr14	+	63943674	63950732	3298	protein_coding	SRY_(sex_determining_region_Y)-box_7	483	356	380	195	215	284	7.66785	5.40408	6.06942	3.1577	3.84372	3.72342
ENSMUSG00000067586	341.225	306.617	390.819	200.789	192.918	268.135	0.62216	0.0036227	0.048831	S1pr3	chr13	+	51408618	51422797	4484	protein_coding	sphingosine-1-phosphate_receptor_3	325	350	404	182	165	315	3.79485	3.90773	4.74602	2.16766	2.16961	3.03752
ENSMUSG00000074415	276.13	263.691	137.367	95.9817	122.766	79.1636	1.0909	0.00044492	0.0078604	2610203C20Rik	chr9	+	41376397	41617772	4244	processed_transcript	RIKEN_cDNA_2610203C20_gene	263	301	142	87	105	93	3.24457	3.5507	1.76249	1.09479	1.45874	0.947506
ENSMUSG00000074480	120.741	108.63	117.052	57.3684	31.5684	75.7588	0.96745	0.0026033	0.037155	Mex3a	chr3	+	88532395	88541396	5778	protein_coding	mex3_homolog_A_(C._elegans)	115	124	121	52	27	89	1.04207	1.0744	1.10312	0.480631	0.275518	0.666019
ENSMUSG00000074736	25.1982	74.4641	19.3475	12.1356	9.3536	11.0659	1.4104	0.0037256	0.049811	Syndig1	chr2	+	149829211	150004392	2081	protein_coding	synapse_differentiation_inducing_1	24	85	20	11	8	13	0.603832	2.04489	0.506258	0.282297	0.226664	0.270113
ENSMUSG00000075224	64.0453	57.8192	22.2496	14.3421	4.6768	19.5781	1.4403	0.0025763	0.036827	Lrrc55	chr2	-	85162334	85196699	2900	protein_coding	leucine_rich_repeat_containing_55	61	66	23	13	4	23	1.10131	1.13938	0.417776	0.239404	0.0813253	0.342929
ENSMUSG00000075289	443.068	230.401	220.561	145.627	144.981	138.749	0.98038	0.00084972	0.013868	Carns1	chr19	-	4164324	4175479	3968	protein_coding	carnosine_synthase_1	422	263	228	132	124	163	5.56824	3.31823	3.02676	1.7766	1.84253	1.77619
ENSMUSG00000079022	229.933	198.863	144.139	61.7813	79.5056	118.32	1.0476	0.00052186	0.009027	Col22a1	chr15	-	71795795	72034227	8809	protein_coding	collagen_type_XXII_alpha_1	219	227	149	56	68	139	1.30165	1.2901	0.890992	0.339506	0.455141	0.68228
ENSMUSG00000085135	9.44931	14.8928	11.6085	1.10324	3.5076	0.851222	1.6172	0.0033728	0.046042	Gm13713	chr2	+	85160778	85193325	703	antisense	predicted_gene_13713	9	17	12	1	3	1	0.670292	1.21064	0.899166	0.0759681	0.251611	0.0615062
ENSMUSG00000085396	223.634	202.367	121.889	95.9817	115.751	76.61	0.86237	0.0033766	0.04606	Firre	chrX	-	50555744	50635321	1145	processed_transcript	functional_intergenic_repeating_RNA_element	213	231	126	87	99	90	9.73982	10.1002	5.79668	4.05789	5.09793	3.39869
ENSMUSG00000086905	15.7488	18.397	7.73899	2.20648	1.1692	2.55367	1.7063	0.0017384	0.026412	Gm13716	chr2	+	85196932	85198675	808	antisense	predicted_gene_13716	15	21	8	2	1	3	0.971979	1.30116	0.521546	0.132192	0.0729714	0.16054
ENSMUSG00000087528	22.0484	20.1491	14.5106	3.30971	0	4.25611	1.8556	0.00047987	0.0083562	9830144P21Rik	chr2	-	129205958	129230579	3362	processed_transcript	RIKEN_cDNA_9830144P21_gene	21	23	15	3	0	5	0.327038	0.342494	0.235022	0.0476552	0	0.0643053
ENSMUSG00000097296	390.571	253.178	154.78	161.073	99.382	113.213	0.98864	0.0032193	0.044309	Gm26532	chr8	+	84208920	84209609	690	lincRNA	predicted_gene_26532	372	289	160	146	85	133	28.2274	20.9687	12.2148	11.3003	7.2633	8.33445
