## Supplemental Data 3 for "PTEN Inhibition Ameliorates Muscle Degeneration and Improves Muscle Function in a Mouse Model of Duchenne Muscular Dystrophy"

### Sheet: mdx_PKOvsmdx_up_GOenrich_signif
Enrich_Category	Category	GOID	Description	GeneRatio	BgRatio	pvalue	padj	geneID	geneName	Count
GO	CC	GO:0031012	extracellular matrix	20/1992	403/16099	9.35681e-14	1.07933e-11	ENSMUSG00000002900/ENSMUSG00000004098/ENSMUSG00000005124/ENSMUSG00000019846/ENSMUSG00000025650/ENSMUSG00000025780/ENSMUSG00000027111/ENSMUSG00000028339/ENSMUSG00000032911/ENSMUSG00000034205/ENSMUSG00000037016/ENSMUSG00000037411/ENSMUSG00000038168/ENSMUSG00000039239/ENSMUSG00000046618/ENSMUSG00000048126/ENSMUSG00000055632/ENSMUSG00000058145/ENSMUSG00000059049/ENSMUSG00000079022	Lamb1/Col5a3/Wisp1/Lama4/Col7a1/Itih5/Itga6/Col15a1/Cspg4/Loxl2/Frem2/Serpine1/Leprel1/Tgfb2/Olfml2a/Col6a3/Hmcn2/Adamts17/Frem1/Col22a1	20
GO	CC	GO:0062023	collagen-containing extracellular matrix	18/1992	307/16099	1.11271e-13	1.07933e-11	ENSMUSG00000002900/ENSMUSG00000004098/ENSMUSG00000019846/ENSMUSG00000025650/ENSMUSG00000025780/ENSMUSG00000027111/ENSMUSG00000028339/ENSMUSG00000032911/ENSMUSG00000034205/ENSMUSG00000037016/ENSMUSG00000037411/ENSMUSG00000038168/ENSMUSG00000039239/ENSMUSG00000048126/ENSMUSG00000055632/ENSMUSG00000058145/ENSMUSG00000059049/ENSMUSG00000079022	Lamb1/Col5a3/Lama4/Col7a1/Itih5/Itga6/Col15a1/Cspg4/Loxl2/Frem2/Serpine1/Leprel1/Tgfb2/Col6a3/Hmcn2/Adamts17/Frem1/Col22a1	18
GO	CC	GO:0005604	basement membrane	11/1992	97/16099	7.63801e-12	4.93924e-10	ENSMUSG00000002900/ENSMUSG00000019846/ENSMUSG00000025650/ENSMUSG00000027111/ENSMUSG00000028339/ENSMUSG00000034205/ENSMUSG00000037016/ENSMUSG00000038168/ENSMUSG00000039239/ENSMUSG00000055632/ENSMUSG00000059049	Lamb1/Lama4/Col7a1/Itga6/Col15a1/Loxl2/Frem2/Leprel1/Tgfb2/Hmcn2/Frem1	11
GO	MF	GO:0005201	extracellular matrix structural constituent	8/1992	122/15955	5.0495e-07	0.000147445	ENSMUSG00000002900/ENSMUSG00000004098/ENSMUSG00000019846/ENSMUSG00000025650/ENSMUSG00000028339/ENSMUSG00000048126/ENSMUSG00000055632/ENSMUSG00000079022	Lamb1/Col5a3/Lama4/Col7a1/Col15a1/Col6a3/Hmcn2/Col22a1	8
GO	MF	GO:0030020	extracellular matrix structural constituent conferring tensile strength	3/1992	34/15955	1.39271e-06	0.000203336	ENSMUSG00000004098/ENSMUSG00000025650/ENSMUSG00000028339/ENSMUSG00000048126/ENSMUSG00000079022	Col5a3/Col7a1/Col15a1/Col6a3/Col22a1	5
GO	BP	GO:0003007	heart morphogenesis	9/1990	232/15982	6.23782e-06	0.00597562	ENSMUSG00000022528/ENSMUSG00000025880/ENSMUSG00000027676/ENSMUSG00000030123/ENSMUSG00000037852/ENSMUSG00000039239/ENSMUSG00000042821/ENSMUSG00000048616/ENSMUSG00000051747	Hes1/Smad7/Ccdc39/Plxnd1/Cpe/Tgfb2/Snai1/Nog/Ttn	9
GO	BP	GO:0014910	regulation of smooth muscle cell migration	6/1990	84/15982	7.6993e-06	0.00597562	ENSMUSG00000000489/ENSMUSG00000005124/ENSMUSG00000037411/ENSMUSG00000038418/ENSMUSG00000049313/ENSMUSG00000052920	Pdgfb/Wisp1/Serpine1/Egr1/Sorl1/Prkg1	6
GO	BP	GO:0014909	smooth muscle cell migration	6/1990	90/15982	1.14789e-05	0.00597562	ENSMUSG00000000489/ENSMUSG00000005124/ENSMUSG00000037411/ENSMUSG00000038418/ENSMUSG00000049313/ENSMUSG00000052920	Pdgfb/Wisp1/Serpine1/Egr1/Sorl1/Prkg1	6
GO	BP	GO:0030509	BMP signaling pathway	7/1990	136/15982	1.14875e-05	0.00597562	ENSMUSG00000021765/ENSMUSG00000022528/ENSMUSG00000025880/ENSMUSG00000029096/ENSMUSG00000038418/ENSMUSG00000048616/ENSMUSG00000049313	Fst/Hes1/Smad7/Htra3/Egr1/Nog/Sorl1	7
GO	BP	GO:0061448	connective tissue development	9/1990	265/15982	1.8105e-05	0.00597562	ENSMUSG00000000489/ENSMUSG00000005124/ENSMUSG00000025650/ENSMUSG00000034205/ENSMUSG00000038418/ENSMUSG00000039239/ENSMUSG00000042821/ENSMUSG00000048126/ENSMUSG00000048616	Pdgfb/Wisp1/Col7a1/Loxl2/Egr1/Tgfb2/Snai1/Col6a3/Nog	9
GO	BP	GO:0071772	response to BMP	7/1990	149/15982	2.08038e-05	0.00597562	ENSMUSG00000021765/ENSMUSG00000022528/ENSMUSG00000025880/ENSMUSG00000029096/ENSMUSG00000038418/ENSMUSG00000048616/ENSMUSG00000049313	Fst/Hes1/Smad7/Htra3/Egr1/Nog/Sorl1	7
GO	BP	GO:0071773	cellular response to BMP stimulus	7/1990	149/15982	2.08038e-05	0.00597562	ENSMUSG00000021765/ENSMUSG00000022528/ENSMUSG00000025880/ENSMUSG00000029096/ENSMUSG00000038418/ENSMUSG00000048616/ENSMUSG00000049313	Fst/Hes1/Smad7/Htra3/Egr1/Nog/Sorl1	7
GO	BP	GO:0090092	regulation of transmembrane receptor protein serine/threonine kinase signaling pathway	8/1990	210/15982	2.39455e-05	0.00597562	ENSMUSG00000021765/ENSMUSG00000022528/ENSMUSG00000025880/ENSMUSG00000029096/ENSMUSG00000032968/ENSMUSG00000039239/ENSMUSG00000048616/ENSMUSG00000049313	Fst/Hes1/Smad7/Htra3/Inha/Tgfb2/Nog/Sorl1	8
GO	BP	GO:0014812	muscle cell migration	6/1990	103/15982	2.48639e-05	0.00597562	ENSMUSG00000000489/ENSMUSG00000005124/ENSMUSG00000037411/ENSMUSG00000038418/ENSMUSG00000049313/ENSMUSG00000052920	Pdgfb/Wisp1/Serpine1/Egr1/Sorl1/Prkg1	6
GO	BP	GO:0090193	positive regulation of glomerulus development	3/1990	12/15982	3.66224e-05	0.00792142	ENSMUSG00000000489/ENSMUSG00000038418/ENSMUSG00000048616	Pdgfb/Egr1/Nog	3
GO	BP	GO:0007178	transmembrane receptor protein serine/threonine kinase signaling pathway	9/1990	302/15982	5.03997e-05	0.00836199	ENSMUSG00000021765/ENSMUSG00000022528/ENSMUSG00000025880/ENSMUSG00000029096/ENSMUSG00000032968/ENSMUSG00000038418/ENSMUSG00000039239/ENSMUSG00000048616/ENSMUSG00000049313	Fst/Hes1/Smad7/Htra3/Inha/Egr1/Tgfb2/Nog/Sorl1	9
GO	BP	GO:0060412	ventricular septum morphogenesis	4/1990	37/15982	5.38763e-05	0.00836199	ENSMUSG00000022528/ENSMUSG00000025880/ENSMUSG00000039239/ENSMUSG00000048616	Hes1/Smad7/Tgfb2/Nog	4
GO	BP	GO:0001942	hair follicle development	5/1990	73/15982	5.62402e-05	0.00836199	ENSMUSG00000021765/ENSMUSG00000039239/ENSMUSG00000042821/ENSMUSG00000046470/ENSMUSG00000060548	Fst/Tgfb2/Snai1/Sox18/Tnfrsf19	5
GO	BP	GO:0022404	molting cycle process	5/1990	75/15982	6.40552e-05	0.00836199	ENSMUSG00000021765/ENSMUSG00000039239/ENSMUSG00000042821/ENSMUSG00000046470/ENSMUSG00000060548	Fst/Tgfb2/Snai1/Sox18/Tnfrsf19	5
GO	BP	GO:0022405	hair cycle process	5/1990	75/15982	6.40552e-05	0.00836199	ENSMUSG00000021765/ENSMUSG00000039239/ENSMUSG00000042821/ENSMUSG00000046470/ENSMUSG00000060548	Fst/Tgfb2/Snai1/Sox18/Tnfrsf19	5
GO	BP	GO:0098773	skin epidermis development	5/1990	75/15982	6.40552e-05	0.00836199	ENSMUSG00000021765/ENSMUSG00000039239/ENSMUSG00000042821/ENSMUSG00000046470/ENSMUSG00000060548	Fst/Tgfb2/Snai1/Sox18/Tnfrsf19	5
GO	BP	GO:0090192	regulation of glomerulus development	3/1990	15/15982	7.48198e-05	0.00836199	ENSMUSG00000000489/ENSMUSG00000038418/ENSMUSG00000048616	Pdgfb/Egr1/Nog	3
GO	BP	GO:1901342	regulation of vasculature development	9/1990	319/15982	7.6821e-05	0.00836199	ENSMUSG00000000489/ENSMUSG00000004698/ENSMUSG00000030123/ENSMUSG00000031778/ENSMUSG00000037411/ENSMUSG00000038418/ENSMUSG00000039239/ENSMUSG00000044338/ENSMUSG00000053477	Pdgfb/Hdac9/Plxnd1/Cx3cl1/Serpine1/Egr1/Tgfb2/Aplnr/Tcf4	9
GO	BP	GO:0035265	organ growth	7/1990	183/15982	7.72043e-05	0.00836199	ENSMUSG00000005124/ENSMUSG00000025650/ENSMUSG00000039239/ENSMUSG00000048126/ENSMUSG00000048616/ENSMUSG00000051747/ENSMUSG00000052920	Wisp1/Col7a1/Tgfb2/Col6a3/Nog/Ttn/Prkg1	7
GO	BP	GO:0010717	regulation of epithelial to mesenchymal transition	5/1990	78/15982	7.73184e-05	0.00836199	ENSMUSG00000025880/ENSMUSG00000034205/ENSMUSG00000039239/ENSMUSG00000042821/ENSMUSG00000048616	Smad7/Loxl2/Tgfb2/Snai1/Nog	5
GO	BP	GO:0003198	epithelial to mesenchymal transition involved in endocardial cushion formation	3/1990	16/15982	9.17108e-05	0.00944622	ENSMUSG00000039239/ENSMUSG00000042821/ENSMUSG00000048616	Tgfb2/Snai1/Nog	3
GO	BP	GO:0030510	regulation of BMP signaling pathway	5/1990	85/15982	0.000116477	0.0114518	ENSMUSG00000022528/ENSMUSG00000025880/ENSMUSG00000029096/ENSMUSG00000048616/ENSMUSG00000049313	Hes1/Smad7/Htra3/Nog/Sorl1	5
GO	BP	GO:0060840	artery development	5/1990	87/15982	0.000130054	0.0117457	ENSMUSG00000022528/ENSMUSG00000025880/ENSMUSG00000030123/ENSMUSG00000039239/ENSMUSG00000048616	Hes1/Smad7/Plxnd1/Tgfb2/Nog	5
GO	BP	GO:0051216	cartilage development	7/1990	199/15982	0.000130327	0.0117457	ENSMUSG00000005124/ENSMUSG00000025650/ENSMUSG00000034205/ENSMUSG00000039239/ENSMUSG00000042821/ENSMUSG00000048126/ENSMUSG00000048616	Wisp1/Col7a1/Loxl2/Tgfb2/Snai1/Col6a3/Nog	7
GO	BP	GO:0030514	negative regulation of BMP signaling pathway	4/1990	48/15982	0.000151407	0.0122294	ENSMUSG00000025880/ENSMUSG00000029096/ENSMUSG00000048616/ENSMUSG00000049313	Smad7/Htra3/Nog/Sorl1	4
GO	BP	GO:0042303	molting cycle	5/1990	90/15982	0.000152655	0.0122294	ENSMUSG00000021765/ENSMUSG00000039239/ENSMUSG00000042821/ENSMUSG00000046470/ENSMUSG00000060548	Fst/Tgfb2/Snai1/Sox18/Tnfrsf19	5
GO	BP	GO:0042633	hair cycle	5/1990	90/15982	0.000152655	0.0122294	ENSMUSG00000021765/ENSMUSG00000039239/ENSMUSG00000042821/ENSMUSG00000046470/ENSMUSG00000060548	Fst/Tgfb2/Snai1/Sox18/Tnfrsf19	5
GO	BP	GO:0031069	hair follicle morphogenesis	3/1990	20/15982	0.000183676	0.014189	ENSMUSG00000021765/ENSMUSG00000039239/ENSMUSG00000042821	Fst/Tgfb2/Snai1	3
GO	BP	GO:0003272	endocardial cushion formation	3/1990	21/15982	0.000213417	0.015918	ENSMUSG00000039239/ENSMUSG00000042821/ENSMUSG00000048616	Tgfb2/Snai1/Nog	3
GO	BP	GO:0060419	heart growth	5/1990	98/15982	0.000227704	0.0163913	ENSMUSG00000005124/ENSMUSG00000039239/ENSMUSG00000048616/ENSMUSG00000051747/ENSMUSG00000052920	Wisp1/Tgfb2/Nog/Ttn/Prkg1	5
GO	BP	GO:0033002	muscle cell proliferation	7/1990	219/15982	0.000234998	0.0163913	ENSMUSG00000000489/ENSMUSG00000005124/ENSMUSG00000031778/ENSMUSG00000038418/ENSMUSG00000039239/ENSMUSG00000048616/ENSMUSG00000052920	Pdgfb/Wisp1/Cx3cl1/Egr1/Tgfb2/Nog/Prkg1	7
GO	BP	GO:0090101	negative regulation of transmembrane receptor protein serine/threonine kinase signaling pathway	5/1990	100/15982	0.000250222	0.0163913	ENSMUSG00000021765/ENSMUSG00000025880/ENSMUSG00000029096/ENSMUSG00000048616/ENSMUSG00000049313	Fst/Smad7/Htra3/Nog/Sorl1	5
GO	BP	GO:0010959	regulation of metal ion transport	9/1990	374/15982	0.000254192	0.0163913	ENSMUSG00000000489/ENSMUSG00000022528/ENSMUSG00000031778/ENSMUSG00000039239/ENSMUSG00000041695/ENSMUSG00000044338/ENSMUSG00000050321/ENSMUSG00000052920/ENSMUSG00000075224	Pdgfb/Hes1/Cx3cl1/Tgfb2/Kcnj2/Aplnr/Neto1/Prkg1/Lrrc55	9
GO	BP	GO:0035051	cardiocyte differentiation	6/1990	157/15982	0.000257653	0.0163913	ENSMUSG00000005124/ENSMUSG00000022528/ENSMUSG00000039239/ENSMUSG00000046470/ENSMUSG00000051747/ENSMUSG00000052920	Wisp1/Hes1/Tgfb2/Sox18/Ttn/Prkg1	6
GO	BP	GO:0048730	epidermis morphogenesis	3/1990	23/15982	0.000281875	0.0174199	ENSMUSG00000021765/ENSMUSG00000039239/ENSMUSG00000042821	Fst/Tgfb2/Snai1	3
GO	BP	GO:0014706	striated muscle tissue development	9/1990	381/15982	0.00029141	0.0175089	ENSMUSG00000005124/ENSMUSG00000008658/ENSMUSG00000025880/ENSMUSG00000038418/ENSMUSG00000039239/ENSMUSG00000044086/ENSMUSG00000048616/ENSMUSG00000051747/ENSMUSG00000052920	Wisp1/Rbfox1/Smad7/Egr1/Tgfb2/Lmod3/Nog/Ttn/Prkg1	9
GO	BP	GO:0003279	cardiac septum development	5/1990	104/15982	0.000300299	0.0175553	ENSMUSG00000022528/ENSMUSG00000025880/ENSMUSG00000030123/ENSMUSG00000039239/ENSMUSG00000048616	Hes1/Smad7/Plxnd1/Tgfb2/Nog	5
GO	BP	GO:0060037	pharyngeal system development	3/1990	24/15982	0.000320834	0.0180665	ENSMUSG00000022528/ENSMUSG00000039239/ENSMUSG00000048616	Hes1/Tgfb2/Nog	3
GO	BP	GO:0003205	cardiac chamber development	6/1990	164/15982	0.000325748	0.0180665	ENSMUSG00000022528/ENSMUSG00000025880/ENSMUSG00000030123/ENSMUSG00000037852/ENSMUSG00000039239/ENSMUSG00000048616	Hes1/Smad7/Plxnd1/Cpe/Tgfb2/Nog	6
GO	BP	GO:0060393	regulation of pathway-restricted SMAD protein phosphorylation	4/1990	59/15982	0.00033783	0.0181944	ENSMUSG00000025880/ENSMUSG00000032968/ENSMUSG00000039239/ENSMUSG00000048616	Smad7/Inha/Tgfb2/Nog	4
GO	BP	GO:0001501	skeletal system development	10/1990	477/15982	0.000344878	0.0181944	ENSMUSG00000005124/ENSMUSG00000021765/ENSMUSG00000025650/ENSMUSG00000034205/ENSMUSG00000037034/ENSMUSG00000039239/ENSMUSG00000042821/ENSMUSG00000048126/ENSMUSG00000048616/ENSMUSG00000059049	Wisp1/Fst/Col7a1/Loxl2/Pax1/Tgfb2/Snai1/Col6a3/Nog/Frem1	10
GO	BP	GO:0030198	extracellular matrix organization	7/1990	235/15982	0.000360444	0.0182649	ENSMUSG00000002900/ENSMUSG00000004098/ENSMUSG00000028339/ENSMUSG00000034205/ENSMUSG00000039239/ENSMUSG00000046618/ENSMUSG00000079022	Lamb1/Col5a3/Col15a1/Loxl2/Tgfb2/Olfml2a/Col22a1	7
GO	BP	GO:0060536	cartilage morphogenesis	3/1990	25/15982	0.000363102	0.0182649	ENSMUSG00000025650/ENSMUSG00000042821/ENSMUSG00000048126	Col7a1/Snai1/Col6a3	3
GO	BP	GO:0032835	glomerulus development	4/1990	61/15982	0.000384057	0.0183563	ENSMUSG00000000489/ENSMUSG00000022528/ENSMUSG00000038418/ENSMUSG00000048616	Pdgfb/Hes1/Egr1/Nog	4
GO	BP	GO:0060389	pathway-restricted SMAD protein phosphorylation	4/1990	62/15982	0.00040879	0.0183563	ENSMUSG00000025880/ENSMUSG00000032968/ENSMUSG00000039239/ENSMUSG00000048616	Smad7/Inha/Tgfb2/Nog	4
GO	BP	GO:0061037	negative regulation of cartilage development	3/1990	26/15982	0.000408795	0.0183563	ENSMUSG00000005124/ENSMUSG00000039239/ENSMUSG00000048616	Wisp1/Tgfb2/Nog	3
GO	BP	GO:0072012	glomerulus vasculature development	3/1990	26/15982	0.000408795	0.0183563	ENSMUSG00000000489/ENSMUSG00000022528/ENSMUSG00000038418	Pdgfb/Hes1/Egr1	3
GO	BP	GO:0001525	angiogenesis	10/1990	488/15982	0.000412764	0.0183563	ENSMUSG00000004698/ENSMUSG00000030123/ENSMUSG00000031778/ENSMUSG00000032911/ENSMUSG00000034205/ENSMUSG00000037411/ENSMUSG00000039239/ENSMUSG00000044338/ENSMUSG00000046470/ENSMUSG00000053477	Hdac9/Plxnd1/Cx3cl1/Cspg4/Loxl2/Serpine1/Tgfb2/Aplnr/Sox18/Tcf4	10
GO	BP	GO:0060537	muscle tissue development	9/1990	400/15982	0.000415838	0.0183563	ENSMUSG00000005124/ENSMUSG00000008658/ENSMUSG00000025880/ENSMUSG00000038418/ENSMUSG00000039239/ENSMUSG00000044086/ENSMUSG00000048616/ENSMUSG00000051747/ENSMUSG00000052920	Wisp1/Rbfox1/Smad7/Egr1/Tgfb2/Lmod3/Nog/Ttn/Prkg1	9
GO	BP	GO:0048844	artery morphogenesis	4/1990	64/15982	0.000461635	0.0196316	ENSMUSG00000022528/ENSMUSG00000025880/ENSMUSG00000039239/ENSMUSG00000048616	Hes1/Smad7/Tgfb2/Nog	4
GO	BP	GO:0060485	mesenchyme development	7/1990	245/15982	0.000462881	0.0196316	ENSMUSG00000022528/ENSMUSG00000025880/ENSMUSG00000034205/ENSMUSG00000037034/ENSMUSG00000039239/ENSMUSG00000042821/ENSMUSG00000048616	Hes1/Smad7/Loxl2/Pax1/Tgfb2/Snai1/Nog	7
GO	MF	GO:0005520	insulin-like growth factor binding	3/1992	27/15955	0.000490908	0.0477817	ENSMUSG00000005124/ENSMUSG00000027111/ENSMUSG00000029096	Wisp1/Itga6/Htra3	3
GO	BP	GO:0061437	renal system vasculature development	3/1990	28/15982	0.000510906	0.0204179	ENSMUSG00000000489/ENSMUSG00000022528/ENSMUSG00000038418	Pdgfb/Hes1/Egr1	3
GO	BP	GO:0061440	kidney vasculature development	3/1990	28/15982	0.000510906	0.0204179	ENSMUSG00000000489/ENSMUSG00000022528/ENSMUSG00000038418	Pdgfb/Hes1/Egr1	3
GO	BP	GO:0090075	relaxation of muscle	3/1990	28/15982	0.000510906	0.0204179	ENSMUSG00000041695/ENSMUSG00000051747/ENSMUSG00000052920	Kcnj2/Ttn/Prkg1	3
GO	BP	GO:0061035	regulation of cartilage development	4/1990	66/15982	0.000519179	0.0204179	ENSMUSG00000005124/ENSMUSG00000034205/ENSMUSG00000039239/ENSMUSG00000048616	Wisp1/Loxl2/Tgfb2/Nog	4
GO	BP	GO:0003281	ventricular septum development	4/1990	67/15982	0.000549785	0.0212354	ENSMUSG00000022528/ENSMUSG00000025880/ENSMUSG00000039239/ENSMUSG00000048616	Hes1/Smad7/Tgfb2/Nog	4
GO	BP	GO:0003208	cardiac ventricle morphogenesis	4/1990	68/15982	0.000581652	0.021324	ENSMUSG00000025880/ENSMUSG00000037852/ENSMUSG00000039239/ENSMUSG00000048616	Smad7/Cpe/Tgfb2/Nog	4
GO	BP	GO:0055008	cardiac muscle tissue morphogenesis	4/1990	68/15982	0.000581652	0.021324	ENSMUSG00000025880/ENSMUSG00000039239/ENSMUSG00000048616/ENSMUSG00000051747	Smad7/Tgfb2/Nog/Ttn	4
GO	BP	GO:0060411	cardiac septum morphogenesis	4/1990	68/15982	0.000581652	0.021324	ENSMUSG00000022528/ENSMUSG00000025880/ENSMUSG00000039239/ENSMUSG00000048616	Hes1/Smad7/Tgfb2/Nog	4
GO	BP	GO:0060317	cardiac epithelial to mesenchymal transition	3/1990	30/15982	0.000628044	0.02228	ENSMUSG00000039239/ENSMUSG00000042821/ENSMUSG00000048616	Tgfb2/Snai1/Nog	3
GO	BP	GO:1904018	positive regulation of vasculature development	6/1990	186/15982	0.000635174	0.02228	ENSMUSG00000000489/ENSMUSG00000004698/ENSMUSG00000031778/ENSMUSG00000037411/ENSMUSG00000038418/ENSMUSG00000044338	Pdgfb/Hdac9/Cx3cl1/Serpine1/Egr1/Aplnr	6
GO	BP	GO:0003206	cardiac chamber morphogenesis	5/1990	123/15982	0.000648933	0.02228	ENSMUSG00000022528/ENSMUSG00000025880/ENSMUSG00000037852/ENSMUSG00000039239/ENSMUSG00000048616	Hes1/Smad7/Cpe/Tgfb2/Nog	5
GO	BP	GO:0003231	cardiac ventricle development	5/1990	123/15982	0.000648933	0.02228	ENSMUSG00000022528/ENSMUSG00000025880/ENSMUSG00000037852/ENSMUSG00000039239/ENSMUSG00000048616	Hes1/Smad7/Cpe/Tgfb2/Nog	5
GO	BP	GO:0003151	outflow tract morphogenesis	4/1990	71/15982	0.000685116	0.0230447	ENSMUSG00000022528/ENSMUSG00000030123/ENSMUSG00000039239/ENSMUSG00000048616	Hes1/Plxnd1/Tgfb2/Nog	4
GO	BP	GO:0003203	endocardial cushion morphogenesis	3/1990	31/15982	0.000692512	0.0230447	ENSMUSG00000039239/ENSMUSG00000042821/ENSMUSG00000048616	Tgfb2/Snai1/Nog	3
GO	BP	GO:0001837	epithelial to mesenchymal transition	5/1990	127/15982	0.000750222	0.0245868	ENSMUSG00000025880/ENSMUSG00000034205/ENSMUSG00000039239/ENSMUSG00000042821/ENSMUSG00000048616	Smad7/Loxl2/Tgfb2/Snai1/Nog	5
GO	BP	GO:0060047	heart contraction	6/1990	193/15982	0.000770632	0.0248788	ENSMUSG00000023809/ENSMUSG00000025880/ENSMUSG00000039239/ENSMUSG00000041695/ENSMUSG00000051747/ENSMUSG00000052920	Rps6ka2/Smad7/Tgfb2/Kcnj2/Ttn/Prkg1	6
GO	BP	GO:0048762	mesenchymal cell differentiation	6/1990	199/15982	0.000903649	0.0281613	ENSMUSG00000022528/ENSMUSG00000025880/ENSMUSG00000034205/ENSMUSG00000039239/ENSMUSG00000042821/ENSMUSG00000048616	Hes1/Smad7/Loxl2/Tgfb2/Snai1/Nog	6
GO	BP	GO:2000826	regulation of heart morphogenesis	3/1990	34/15982	0.000910738	0.0281613	ENSMUSG00000022528/ENSMUSG00000039239/ENSMUSG00000048616	Hes1/Tgfb2/Nog	3
GO	BP	GO:0007517	muscle organ development	8/1990	359/15982	0.000936576	0.0281613	ENSMUSG00000005124/ENSMUSG00000008658/ENSMUSG00000025880/ENSMUSG00000038418/ENSMUSG00000039239/ENSMUSG00000044086/ENSMUSG00000048616/ENSMUSG00000051747	Wisp1/Rbfox1/Smad7/Egr1/Tgfb2/Lmod3/Nog/Ttn	8
GO	BP	GO:0003015	heart process	6/1990	201/15982	0.000951709	0.0281613	ENSMUSG00000023809/ENSMUSG00000025880/ENSMUSG00000039239/ENSMUSG00000041695/ENSMUSG00000051747/ENSMUSG00000052920	Rps6ka2/Smad7/Tgfb2/Kcnj2/Ttn/Prkg1	6
GO	BP	GO:0043062	extracellular structure organization	7/1990	278/15982	0.000975573	0.0281613	ENSMUSG00000002900/ENSMUSG00000004098/ENSMUSG00000028339/ENSMUSG00000034205/ENSMUSG00000039239/ENSMUSG00000046618/ENSMUSG00000079022	Lamb1/Col5a3/Col15a1/Loxl2/Tgfb2/Olfml2a/Col22a1	7
GO	BP	GO:0060415	muscle tissue morphogenesis	4/1990	78/15982	0.000976149	0.0281613	ENSMUSG00000025880/ENSMUSG00000039239/ENSMUSG00000048616/ENSMUSG00000051747	Smad7/Tgfb2/Nog/Ttn	4
GO	BP	GO:1901379	regulation of potassium ion transmembrane transport	4/1990	78/15982	0.000976149	0.0281613	ENSMUSG00000041695/ENSMUSG00000050321/ENSMUSG00000052920/ENSMUSG00000075224	Kcnj2/Neto1/Prkg1/Lrrc55	4
GO	BP	GO:0043588	skin development	6/1990	202/15982	0.000976466	0.0281613	ENSMUSG00000021765/ENSMUSG00000027111/ENSMUSG00000039239/ENSMUSG00000042821/ENSMUSG00000046470/ENSMUSG00000060548	Fst/Itga6/Tgfb2/Snai1/Sox18/Tnfrsf19	6
GO	BP	GO:0002009	morphogenesis of an epithelium	9/1990	464/15982	0.00119489	0.0336341	ENSMUSG00000021765/ENSMUSG00000022528/ENSMUSG00000027676/ENSMUSG00000030123/ENSMUSG00000031214/ENSMUSG00000037016/ENSMUSG00000039239/ENSMUSG00000042821/ENSMUSG00000048616	Fst/Hes1/Ccdc39/Plxnd1/Ophn1/Frem2/Tgfb2/Snai1/Nog	9
GO	BP	GO:0045765	regulation of angiogenesis	7/1990	288/15982	0.00119733	0.0336341	ENSMUSG00000004698/ENSMUSG00000030123/ENSMUSG00000031778/ENSMUSG00000037411/ENSMUSG00000039239/ENSMUSG00000044338/ENSMUSG00000053477	Hdac9/Plxnd1/Cx3cl1/Serpine1/Tgfb2/Aplnr/Tcf4	7
GO	BP	GO:0042060	wound healing	8/1990	375/15982	0.0012384	0.0342142	ENSMUSG00000000489/ENSMUSG00000005124/ENSMUSG00000031778/ENSMUSG00000033196/ENSMUSG00000037411/ENSMUSG00000039239/ENSMUSG00000048616/ENSMUSG00000052920	Pdgfb/Wisp1/Cx3cl1/Myh2/Serpine1/Tgfb2/Nog/Prkg1	8
GO	BP	GO:1905114	cell surface receptor signaling pathway involved in cell-cell signaling	9/1990	467/15982	0.00124962	0.0342142	ENSMUSG00000005124/ENSMUSG00000031778/ENSMUSG00000032827/ENSMUSG00000037852/ENSMUSG00000038418/ENSMUSG00000043099/ENSMUSG00000048616/ENSMUSG00000050321/ENSMUSG00000063060	Wisp1/Cx3cl1/Ppp1r9a/Cpe/Egr1/Hic1/Nog/Neto1/Sox7	9
GO	BP	GO:0072001	renal system development	7/1990	294/15982	0.00134827	0.035288	ENSMUSG00000000489/ENSMUSG00000022528/ENSMUSG00000025880/ENSMUSG00000027111/ENSMUSG00000038418/ENSMUSG00000039239/ENSMUSG00000048616	Pdgfb/Hes1/Smad7/Itga6/Egr1/Tgfb2/Nog	7
GO	BP	GO:0046890	regulation of lipid biosynthetic process	5/1990	145/15982	0.0013583	0.035288	ENSMUSG00000000489/ENSMUSG00000031808/ENSMUSG00000038418/ENSMUSG00000042821/ENSMUSG00000052920	Pdgfb/Slc27a1/Egr1/Snai1/Prkg1	5
GO	BP	GO:0090184	positive regulation of kidney development	3/1990	39/15982	0.00136296	0.035288	ENSMUSG00000000489/ENSMUSG00000038418/ENSMUSG00000048616	Pdgfb/Egr1/Nog	3
GO	BP	GO:0051798	positive regulation of hair follicle development	2/1990	10/15982	0.00137041	0.035288	ENSMUSG00000021765/ENSMUSG00000039239	Fst/Tgfb2	2
GO	BP	GO:1901724	positive regulation of cell proliferation involved in kidney development	2/1990	10/15982	0.00137041	0.035288	ENSMUSG00000000489/ENSMUSG00000038418	Pdgfb/Egr1	2
GO	BP	GO:0048644	muscle organ morphogenesis	4/1990	86/15982	0.00140442	0.0357383	ENSMUSG00000025880/ENSMUSG00000039239/ENSMUSG00000048616/ENSMUSG00000051747	Smad7/Tgfb2/Nog/Ttn	4
GO	BP	GO:0030857	negative regulation of epithelial cell differentiation	3/1990	40/15982	0.0014675	0.0369093	ENSMUSG00000022528/ENSMUSG00000039239/ENSMUSG00000067586	Hes1/Tgfb2/S1pr3	3
GO	BP	GO:0003197	endocardial cushion development	3/1990	41/15982	0.00157694	0.0387606	ENSMUSG00000039239/ENSMUSG00000042821/ENSMUSG00000048616	Tgfb2/Snai1/Nog	3
GO	BP	GO:1901381	positive regulation of potassium ion transmembrane transport	3/1990	41/15982	0.00157694	0.0387606	ENSMUSG00000041695/ENSMUSG00000052920/ENSMUSG00000075224	Kcnj2/Prkg1/Lrrc55	3
GO	BP	GO:0048738	cardiac muscle tissue development	6/1990	223/15982	0.00162071	0.0388134	ENSMUSG00000005124/ENSMUSG00000025880/ENSMUSG00000039239/ENSMUSG00000048616/ENSMUSG00000051747/ENSMUSG00000052920	Wisp1/Smad7/Tgfb2/Nog/Ttn/Prkg1	6
GO	BP	GO:0051346	negative regulation of hydrolase activity	8/1990	393/15982	0.00166598	0.0388134	ENSMUSG00000004698/ENSMUSG00000025650/ENSMUSG00000025780/ENSMUSG00000037411/ENSMUSG00000039239/ENSMUSG00000048126/ENSMUSG00000049313/ENSMUSG00000057719	Hdac9/Col7a1/Itih5/Serpine1/Tgfb2/Col6a3/Sorl1/Sh3rf2	8
GO	BP	GO:0042635	positive regulation of hair cycle	2/1990	11/15982	0.00166881	0.0388134	ENSMUSG00000021765/ENSMUSG00000039239	Fst/Tgfb2	2
GO	BP	GO:0072110	glomerular mesangial cell proliferation	2/1990	11/15982	0.00166881	0.0388134	ENSMUSG00000000489/ENSMUSG00000038418	Pdgfb/Egr1	2
GO	BP	GO:0072124	regulation of glomerular mesangial cell proliferation	2/1990	11/15982	0.00166881	0.0388134	ENSMUSG00000000489/ENSMUSG00000038418	Pdgfb/Egr1	2
GO	BP	GO:1904064	positive regulation of cation transmembrane transport	5/1990	153/15982	0.00172172	0.0396178	ENSMUSG00000031778/ENSMUSG00000041695/ENSMUSG00000044338/ENSMUSG00000052920/ENSMUSG00000075224	Cx3cl1/Kcnj2/Aplnr/Prkg1/Lrrc55	5
GO	BP	GO:0007219	Notch signaling pathway	5/1990	154/15982	0.0017717	0.0399559	ENSMUSG00000022528/ENSMUSG00000039239/ENSMUSG00000040856/ENSMUSG00000042821/ENSMUSG00000067586	Hes1/Tgfb2/Dlk1/Snai1/S1pr3	5
GO	BP	GO:0008544	epidermis development	6/1990	227/15982	0.00177335	0.0399559	ENSMUSG00000021765/ENSMUSG00000022528/ENSMUSG00000039239/ENSMUSG00000042821/ENSMUSG00000046470/ENSMUSG00000060548	Fst/Hes1/Tgfb2/Snai1/Sox18/Tnfrsf19	6
GO	BP	GO:0030195	negative regulation of blood coagulation	3/1990	43/15982	0.00181087	0.0403805	ENSMUSG00000000489/ENSMUSG00000037411/ENSMUSG00000052920	Pdgfb/Serpine1/Prkg1	3
GO	BP	GO:0043266	regulation of potassium ion transport	4/1990	93/15982	0.00187418	0.040948	ENSMUSG00000041695/ENSMUSG00000050321/ENSMUSG00000052920/ENSMUSG00000075224	Kcnj2/Neto1/Prkg1/Lrrc55	4
GO	BP	GO:0055017	cardiac muscle tissue growth	4/1990	93/15982	0.00187418	0.040948	ENSMUSG00000005124/ENSMUSG00000039239/ENSMUSG00000048616/ENSMUSG00000052920	Wisp1/Tgfb2/Nog/Prkg1	4
GO	BP	GO:1900047	negative regulation of hemostasis	3/1990	44/15982	0.00193551	0.0417514	ENSMUSG00000000489/ENSMUSG00000037411/ENSMUSG00000052920	Pdgfb/Serpine1/Prkg1	3
GO	BP	GO:0009312	oligosaccharide biosynthetic process	2/1990	12/15982	0.00199525	0.0417514	ENSMUSG00000021456/ENSMUSG00000033849	Fbp2/B3galt2	2
GO	BP	GO:0030240	skeletal muscle thin filament assembly	2/1990	12/15982	0.00199525	0.0417514	ENSMUSG00000044086/ENSMUSG00000051747	Lmod3/Ttn	2
GO	BP	GO:0060394	negative regulation of pathway-restricted SMAD protein phosphorylation	2/1990	12/15982	0.00199525	0.0417514	ENSMUSG00000025880/ENSMUSG00000048616	Smad7/Nog	2
GO	BP	GO:0048705	skeletal system morphogenesis	6/1990	233/15982	0.00202252	0.0417514	ENSMUSG00000025650/ENSMUSG00000037034/ENSMUSG00000039239/ENSMUSG00000048126/ENSMUSG00000048616/ENSMUSG00000059049	Col7a1/Pax1/Tgfb2/Col6a3/Nog/Frem1	6
GO	BP	GO:1904062	regulation of cation transmembrane transport	7/1990	316/15982	0.00203322	0.0417514	ENSMUSG00000031778/ENSMUSG00000039239/ENSMUSG00000041695/ENSMUSG00000044338/ENSMUSG00000050321/ENSMUSG00000052920/ENSMUSG00000075224	Cx3cl1/Tgfb2/Kcnj2/Aplnr/Neto1/Prkg1/Lrrc55	7
GO	BP	GO:0001706	endoderm formation	3/1990	45/15982	0.00206537	0.0417514	ENSMUSG00000002900/ENSMUSG00000048616/ENSMUSG00000063060	Lamb1/Nog/Sox7	3
GO	BP	GO:0050819	negative regulation of coagulation	3/1990	45/15982	0.00206537	0.0417514	ENSMUSG00000000489/ENSMUSG00000037411/ENSMUSG00000052920	Pdgfb/Serpine1/Prkg1	3
GO	BP	GO:0048660	regulation of smooth muscle cell proliferation	5/1990	160/15982	0.00209429	0.041944	ENSMUSG00000000489/ENSMUSG00000005124/ENSMUSG00000031778/ENSMUSG00000038418/ENSMUSG00000052920	Pdgfb/Wisp1/Cx3cl1/Egr1/Prkg1	5
GO	BP	GO:0048469	cell maturation	5/1990	161/15982	0.00215196	0.0427035	ENSMUSG00000020486/ENSMUSG00000022528/ENSMUSG00000023809/ENSMUSG00000032911/ENSMUSG00000046470	Sept4/Hes1/Rps6ka2/Cspg4/Sox18	5
GO	BP	GO:0051055	negative regulation of lipid biosynthetic process	3/1990	46/15982	0.00220053	0.0428806	ENSMUSG00000000489/ENSMUSG00000031808/ENSMUSG00000042821	Pdgfb/Slc27a1/Snai1	3
GO	BP	GO:0055010	ventricular cardiac muscle tissue morphogenesis	3/1990	46/15982	0.00220053	0.0428806	ENSMUSG00000025880/ENSMUSG00000039239/ENSMUSG00000048616	Smad7/Tgfb2/Nog	3
GO	BP	GO:0048659	smooth muscle cell proliferation	5/1990	164/15982	0.00233193	0.0435196	ENSMUSG00000000489/ENSMUSG00000005124/ENSMUSG00000031778/ENSMUSG00000038418/ENSMUSG00000052920	Pdgfb/Wisp1/Cx3cl1/Egr1/Prkg1	5
GO	BP	GO:0010718	positive regulation of epithelial to mesenchymal transition	3/1990	47/15982	0.00234106	0.0435196	ENSMUSG00000034205/ENSMUSG00000039239/ENSMUSG00000042821	Loxl2/Tgfb2/Snai1	3
GO	BP	GO:0007512	adult heart development	2/1990	13/15982	0.0023494	0.0435196	ENSMUSG00000044338/ENSMUSG00000051747	Aplnr/Ttn	2
GO	BP	GO:0014866	skeletal myofibril assembly	2/1990	13/15982	0.0023494	0.0435196	ENSMUSG00000044086/ENSMUSG00000051747	Lmod3/Ttn	2
GO	BP	GO:0055119	relaxation of cardiac muscle	2/1990	13/15982	0.0023494	0.0435196	ENSMUSG00000041695/ENSMUSG00000051747	Kcnj2/Ttn	2
GO	BP	GO:0001704	formation of primary germ layer	4/1990	99/15982	0.00235537	0.0435196	ENSMUSG00000002900/ENSMUSG00000042821/ENSMUSG00000048616/ENSMUSG00000063060	Lamb1/Snai1/Nog/Sox7	4
GO	BP	GO:0007369	gastrulation	5/1990	165/15982	0.00239428	0.0435196	ENSMUSG00000002900/ENSMUSG00000042821/ENSMUSG00000044338/ENSMUSG00000048616/ENSMUSG00000063060	Lamb1/Snai1/Aplnr/Nog/Sox7	5
GO	BP	GO:0034767	positive regulation of ion transmembrane transport	5/1990	165/15982	0.00239428	0.0435196	ENSMUSG00000031778/ENSMUSG00000041695/ENSMUSG00000044338/ENSMUSG00000052920/ENSMUSG00000075224	Cx3cl1/Kcnj2/Aplnr/Prkg1/Lrrc55	5
GO	BP	GO:0002548	monocyte chemotaxis	3/1990	48/15982	0.00248704	0.0448289	ENSMUSG00000000489/ENSMUSG00000031778/ENSMUSG00000037411	Pdgfb/Cx3cl1/Serpine1	3
GO	BP	GO:0043268	positive regulation of potassium ion transport	3/1990	49/15982	0.00263853	0.0471665	ENSMUSG00000041695/ENSMUSG00000052920/ENSMUSG00000075224	Kcnj2/Prkg1/Lrrc55	3
GO	BP	GO:0001655	urogenital system development	7/1990	332/15982	0.00268157	0.0475429	ENSMUSG00000000489/ENSMUSG00000022528/ENSMUSG00000025880/ENSMUSG00000027111/ENSMUSG00000038418/ENSMUSG00000039239/ENSMUSG00000048616	Pdgfb/Hes1/Smad7/Itga6/Egr1/Tgfb2/Nog	7
GO	BP	GO:0045605	negative regulation of epidermal cell differentiation	2/1990	14/15982	0.00273096	0.0476376	ENSMUSG00000022528/ENSMUSG00000039239	Hes1/Tgfb2	2
GO	BP	GO:0071071	regulation of phospholipid biosynthetic process	2/1990	14/15982	0.00273096	0.0476376	ENSMUSG00000000489/ENSMUSG00000031808	Pdgfb/Slc27a1	2
GO	BP	GO:0035904	aorta development	3/1990	50/15982	0.00279561	0.0479913	ENSMUSG00000022528/ENSMUSG00000030123/ENSMUSG00000039239	Hes1/Plxnd1/Tgfb2	3
GO	BP	GO:0072132	mesenchyme morphogenesis	3/1990	50/15982	0.00279561	0.0479913	ENSMUSG00000039239/ENSMUSG00000042821/ENSMUSG00000048616	Tgfb2/Snai1/Nog	3
GO	BP	GO:0090287	regulation of cellular response to growth factor stimulus	6/1990	250/15982	0.00287337	0.0489377	ENSMUSG00000022528/ENSMUSG00000025880/ENSMUSG00000029096/ENSMUSG00000048616/ENSMUSG00000049313/ENSMUSG00000053477	Hes1/Smad7/Htra3/Nog/Sorl1/Tcf4	6
GO	BP	GO:0048661	positive regulation of smooth muscle cell proliferation	4/1990	105/15982	0.00291556	0.0492684	ENSMUSG00000000489/ENSMUSG00000005124/ENSMUSG00000031778/ENSMUSG00000038418	Pdgfb/Wisp1/Cx3cl1/Egr1	4
GO	BP	GO:0030199	collagen fibril organization	3/1990	51/15982	0.00295834	0.0496037	ENSMUSG00000004098/ENSMUSG00000034205/ENSMUSG00000039239	Col5a3/Loxl2/Tgfb2	3
GO	BP	GO:0060349	bone morphogenesis	4/1990	106/15982	0.00301703	0.0499334	ENSMUSG00000025650/ENSMUSG00000037034/ENSMUSG00000048126/ENSMUSG00000059049	Col7a1/Pax1/Col6a3/Frem1	4
GO	BP	GO:0003214	cardiac left ventricle morphogenesis	2/1990	15/15982	0.00313959	0.0499334	ENSMUSG00000037852/ENSMUSG00000039239	Cpe/Tgfb2	2
GO	BP	GO:0003414	chondrocyte morphogenesis involved in endochondral bone morphogenesis	2/1990	15/15982	0.00313959	0.0499334	ENSMUSG00000025650/ENSMUSG00000048126	Col7a1/Col6a3	2
GO	BP	GO:0003429	growth plate cartilage chondrocyte morphogenesis	2/1990	15/15982	0.00313959	0.0499334	ENSMUSG00000025650/ENSMUSG00000048126	Col7a1/Col6a3	2
GO	BP	GO:0010566	regulation of ketone biosynthetic process	2/1990	15/15982	0.00313959	0.0499334	ENSMUSG00000038418/ENSMUSG00000052920	Egr1/Prkg1	2
GO	BP	GO:0090171	chondrocyte morphogenesis	2/1990	15/15982	0.00313959	0.0499334	ENSMUSG00000025650/ENSMUSG00000048126	Col7a1/Col6a3	2
GO	BP	GO:1901722	regulation of cell proliferation involved in kidney development	2/1990	15/15982	0.00313959	0.0499334	ENSMUSG00000000489/ENSMUSG00000038418	Pdgfb/Egr1	2
